# LINE-associated cryptic splicing induces dsRNA-mediated interferon response and tumor immunity

**DOI:** 10.1101/2023.02.23.529804

**Authors:** Rong Zheng, Mikayla Dunlap, Jingyi Lyu, Carlos Gonzalez-Figueroa, Georg Bobkov, Samuel E. Harvey, Tracey W. Chan, Giovanni Quinones-Valdez, Mudra Choudhury, Amy Vuong, Ryan A. Flynn, Howard Y. Chang, Xinshu Xiao, Chonghui Cheng

## Abstract

RNA splicing plays a critical role in post-transcriptional gene regulation. Exponential expansion of intron length poses a challenge for accurate splicing. Little is known about how cells prevent inadvertent and often deleterious expression of intronic elements due to cryptic splicing. In this study, we identify hnRNPM as an essential RNA binding protein that suppresses cryptic splicing through binding to deep introns, preserving transcriptome integrity. Long interspersed nuclear elements (LINEs) harbor large amounts of pseudo splice sites in introns. hnRNPM preferentially binds at intronic LINEs and represses LINE-containing pseudo splice site usage for cryptic splicing. Remarkably, a subgroup of the cryptic exons can form long dsRNAs through base-pairing of inverted Alu transposable elements scattered in between LINEs and trigger interferon immune response, a well-known antiviral defense mechanism. Notably, these interferon-associated pathways are found to be upregulated in hnRNPM-deficient tumors, which also exhibit elevated immune cell infiltration. These findings unveil hnRNPM as a guardian of transcriptome integrity. Targeting hnRNPM in tumors may be used to trigger an inflammatory immune response thereby boosting cancer surveillance.
