## Supplemental Table S1 for "LINE-associated cryptic splicing induces dsRNA-mediated interferon response and tumor immunity"

### Sheet: ReadMe
Table S1. Related to Figure 1. RBP binding distribution in introns, deep introns and pre-mRNAs
This file contains 3 spreadsheets (or tabs), all dedicated to provide the source of data used to generate Figure 1.
Tab 1 contains RBP binding distribution in intronic and non-intronic regions, ranked by intronic binding percentage
Tab 2 contains RBP binding percentage to deep introns ranked from high to low
Tab 3 contains RBP binding enrichment across pre-mRNA transcripts

### Sheet: Tab1. intronic binding
	HepG2 (72)					K562 (84)
RBP_GeneName	intron (%)	non-intron (%)			RBP_GeneName	intron (%)	non-intron (%)
HNRNPM	89.0796	10.9204			EXOSC5	87.9197	12.0803
MATR3	87.9265	12.0735			MATR3	82.5854	17.4146
SUGP2	87.6916	12.3084			HNRNPM	82.0793	17.9207
HNRNPC	87.3808	12.6192			EWSR1	78.4505	21.5495
POLR2G	86.2745	13.7255			NONO	75.3913	24.6087
SFPQ	84.8954	15.1046			ILF3	74.1717	25.8283
ILF3	83.1322	16.8678			PTBP1	72.6949	27.3051
QKI	80.9902	19.0098			EIF4G2	72.0105	27.9895
HNRNPL	79.8007	20.1993			HNRNPL	71.7731	28.2269
PTBP1	79.2643	20.7357			HNRNPU	69.8413	30.1587
TAF15	79.2561	20.7439			TARDBP	69.4225	30.5775
CSTF2T	77.1762	22.8238			AGGF1	69.3848	30.6152
XRCC6	74.7368	25.2632			HNRNPA1	68.6747	31.3253
EXOSC5	74.6386	25.3614			CSTF2T	67.8986	32.1014
BCCIP	73.9544	26.0456			QKI	67.1047	32.8953
FKBP4	71.8071	28.1929			TAF15	63.9929	36.0071
HNRNPU	71.4286	28.5714			DDX52	63.3694	36.6306
FUS	71.1027	28.8973			FUS	63.1933	36.8067
NKRF	70.0814	29.9186			KHSRP	62.7992	37.2008
XPO5	69.9519	30.0481			AKAP8L	60.0569	39.9431
AGGF1	68.3494	31.6506			RBFOX2	59.301	40.699
SAFB	65.9574	34.0426			SLTM	58.7704	41.2296
SLTM	65.5042	34.4958			GTF2F1	58.6817	41.3183
HNRNPK	64.9001	35.0999			HNRNPC	58.5278	41.4722
KHSRP	64.2668	35.7332			KHDRBS1	57.5975	42.4025
FAM120A	64.0886	35.9114			YWHAG	55.9846	44.0154
HNRNPA1	64.0449	35.9551			LSM11	54.8606	45.1394
STAU2	62.6615	37.3385			HNRNPK	53.9803	46.0197
RBFOX2	61.7387	38.2613			DDX51	50.7692	49.2308
CSTF2	61.2259	38.7741			SAFB2	50.5809	49.4191
HNRNPUL1	59.8291	40.1709			ZRANB2	50.5435	49.4565
DDX59	58.412	41.588			FASTKD2	46.4463	53.5537
GTF2F1	57.3552	42.6448			DROSHA	45.6131	54.3869
DROSHA	55.0119	44.9881			DHX30	44.6498	55.3502
XRN2	52.7043	47.2957			TBRG4	42.9708	57.0292
CDC40	50.7806	49.2194			XRN2	42.7815	57.2185
PCBP2	49.5232	50.4768			SAFB	41.3043	58.6957
SRSF7	48.4018	51.5982			PHF6	40.5564	59.4436
PRPF4	45.1093	54.8907			XRCC6	39.3443	60.6557
HLTF	39.6762	60.3238			FTO	36.9285	63.0715
FASTKD2	38.7202	61.2798			SMNDC1	35.9158	64.0842
SRSF9	37.3156	62.6844			DDX42	35.514	64.486
DDX52	37.2414	62.7586			GNL3	35.2941	64.7059
U2AF2	35.2419	64.7581			AATF	32.8717	67.1283
DGCR8	31.7088	68.2912			HNRNPUL1	32.1782	67.8218
DDX6	31.2044	68.7956			UTP3	31.5789	68.4211
EIF3D	28.5714	71.4286			PPIL4	31.5217	68.4783
DKC1	26.1458	73.8542			MTPAP	31.4371	68.5629
RBM5	25.4669	74.5331			NSUN2	30.0613	69.9387
U2AF1	22.4254	77.5746			WRN	28.9062	71.0938
YBX3	20.3686	79.6314			SF3B1	24.1379	75.8621
EFTUD2	17.9445	82.0555			TIA1	24.1225	75.8775
TIAL1	16.7829	83.2171			DGCR8	22.5363	77.4637
TROVE2	15.6627	84.3373			DDX21	21.7949	78.2051
GRSF1	13.5317	86.4683			SUPV3L1	19.6721	80.3279
LSM11	13.4101	86.5899			GEMIN5	17.9856	82.0144
SSB	13.1868	86.8132			U2AF2	16.1317	83.8683
IGF2BP1	12.3008	87.6992			FAM120A	15.6783	84.3217
UTP18	11.1111	88.8889			CPEB4	15.3846	84.6154
DHX30	8.78049	91.2195			U2AF1	14.878	85.122
FTO	8.75657	91.2434			RPS11	14.2857	85.7143
TIA1	8.4408	91.5592			DDX6	13.7983	86.2017
ZC3H11A	7.40103	92.599			WDR3	13.7931	86.2069
PCBP1	7.39583	92.6042			HLTF	13.5802	86.4198
NCBP2	7.29295	92.707			PRPF8	13.5542	86.4458
SUPV3L1	6.75105	93.2489			AARS	13.2075	86.7925
SMNDC1	5.6338	94.3662			UTP18	12.6866	87.3134
FUBP3	5.4878	94.5122			EFTUD2	12.531	87.469
RBM15	5.39829	94.6017			NPM1	12.1951	87.8049
SRSF1	5.22179	94.7782			CPSF6	12.1854	87.8146
RBM22	5.11454	94.8855			NOLC1	12.1369	87.8631
WDR43	5.10204	94.898			NCBP2	11.6667	88.3333
					WDR43	11.3475	88.6525
					ABCF1	10.5263	89.4737
					PCBP1	8.83424	91.1658
					SRSF7	8.125	91.875
					TROVE2	7.94297	92.057
					BUD13	7.63177	92.3682
					LARP4	7.60369	92.3963
					NIPBL	7.57098	92.429
					RBM15	6.49295	93.5071
					ZC3H8	6.17761	93.8224
					AKAP1	5.57467	94.4253
					SSB	5.52147	94.4785

### Sheet: Tab2. deep intronic binding 
HepG2				K562
RBP_GeneName	deep_intron (%)			RBP_GeneName	deep_intron (%)
MATR3	85.6427			EXOSC5	84.9871
SUGP2	85.3484			MATR3	77.8991
HNRNPM	82.1404			HNRNPM	71.917
POLR2G	78.4314			ILF3	65.0101
ILF3	76.2303			EWSR1	64.2167
SFPQ	76.1425			PTBP1	63.7908
HNRNPC	75.2384			HNRNPL	61.2248
HNRNPL	70.5605			AGGF1	58.8947
QKI	70.1137			NONO	58.3297
PTBP1	70.1091			EIF4G2	56.5454
TAF15	67.6681			QKI	56.2526
EXOSC5	66.2286			TARDBP	56.0393
HNRNPU	66.2021			HNRNPU	53.4392
BCCIP	65.3992			SLTM	52.7073
CSTF2T	63.293			HNRNPA1	51.8072
SAFB	62.9787			KHDRBS1	51.3922
AGGF1	59.9359			FUS	50.5918
STAU2	59.1731			YWHAG	50.5792
SLTM	57.0129			SAFB2	49.6893
FUS	56.147			TAF15	49.5544
CSTF2	56.095			CSTF2T	48.8903
FKBP4	55.163			DDX52	46.9861
HNRNPA1	53.9326			HNRNPC	44.3447
XRCC6	53.6842			LSM11	44.009
XPO5	51.6845			KHSRP	43.497
HNRNPUL1	47.6496			AKAP8L	39.7533
NKRF	47.0712			GTF2F1	37.7814
FAM120A	47.0239			ZRANB2	37.7717
HNRNPK	44.2919			SAFB	36.3636
DROSHA	40.9976			RBFOX2	35.182
CDC40	40.5916			TBRG4	33.9523
DDX59	39.7982			DHX30	33.6576
HLTF	39.023			HNRNPK	32.4342
PCBP2	38.6648			PHF6	30.4539
KHSRP	38.5488			PPIL4	30.1242
SRSF7	38.1279			GNL3	29.4118
RBFOX2	37.3075			DROSHA	27.0908
GTF2F1	36.5683			FTO	26.612
SRSF9	32.3009			SMNDC1	25.9039
DDX52	30.3448			XRCC6	25.8782
EIF3D	27.0544			WRN	25.7812
DDX6	26.6423			NSUN2	25.7669
FASTKD2	23.9696			DDX51	25.0549
XRN2	23.738			FASTKD2	24.7934
PRPF4	23.6421			HNRNPUL1	22.2772
DKC1	20.5109			AATF	22.1607
U2AF2	20.3231			MTPAP	21.8563
YBX3	19.2344			DDX21	16.6667
DGCR8	17.0277			SUPV3L1	16.3934
RBM5	14.0917			XRN2	15.6291
TROVE2	11.4458			TIA1	15.468
U2AF1	11.0683			HLTF	13.5802
SSB	10.989			DGCR8	13.3279
LSM11	10.6952			NPM1	12.1951
TIAL1	10.4227			FAM120A	11.7544
IGF2BP1	9.94388			UTP3	10.5263
GRSF1	9.6929			NOLC1	10.3938
DHX30	8.29268			CPEB4	9.74359
FTO	7.70578			DDX6	9.73407
ZC3H11A	6.28227			GEMIN5	9.23892
PCBP1	5.3125			CPSF6	8.87417
NCBP2	4.82077			U2AF1	8.37398
FUBP3	4.62697			U2AF2	8.20302
UTP18	4.44444			AARS	7.54717
TIA1	4.10317			RPS11	7.14286
SMNDC1	3.66197			ABCF1	7.01754
WDR43	3.57143			TROVE2	6.72098
RBM22	3.09004			LARP4	6.68203
SUPV3L1	2.53165			DDX42	6.54206
SRSF1	2.41437			PCBP1	5.87432
EFTUD2	1.99949			UTP18	5.22388
RBM15	1.51415			SRSF7	5.20833
				NIPBL	5.04732
				ZC3H8	4.6332
				AKAP1	4.06056
				WDR43	3.5461
				WDR3	3.44828
				NCBP2	3.33333
				SSB	3.06748
				RBM15	2.64886
				EFTUD2	1.82559
				BUD13	1.60983
				PRPF8	1.21395
				SF3B1	0

### Sheet: Tab3. pre-mRNA binding
		HepG2								K562
RBP_GeneName	5UTR	CDS	3UTR	prox_intron	deep_intron			RBP_GeneName	5UTR	CDS	3UTR	prox_intron	deep_intron
MATR3	0.0588842	0.0132491	0.117393	0.187986	2.0101			EXOSC5	0.0757863	0.00952502	0.0452893	0.213848	2.21344
SAFB	0	0.232613	0	0.316964	1.91089			MATR3	0.0801539	0.0306599	0.242158	0.353822	2.10066
HNRNPM	0.218871	0.0220532	0.124192	0.555514	1.87503			HNRNPM	0.485532	0.0855185	0.177914	0.742459	1.87661
HNRNPU	0.566843	0	0.0445036	0.514935	1.85984			PTBP1	0.203942	0.0731347	0.503578	0.72526	1.85578
ILF3	0.312096	0.0228252	0.460804	0.566187	1.78312			HNRNPL	0.130678	0.138874	0.402061	0.872285	1.8083
HNRNPC	0.141793	0.0198513	0.247139	0.984099	1.73874			AGGF1	0.121548	0.233132	0.355917	0.882182	1.76896
TAF15	0.281133	0.0491989	0.0993246	1.03432	1.72224			ILF3	0.310509	0.16823	0.62461	0.696667	1.76563
PTBP1	0.188888	0.064186	0.453534	0.788652	1.72207			SLTM	0.499155	0.555042	0.243605	0.541982	1.68275
QKI	0.0997761	0.103203	0.372503	0.923708	1.6979			TAF15	0.493474	0.10193	0.183491	1.34577	1.64966
EXOSC5	0.519984	0.181997	0.137783	0.755788	1.69712			QKI	0.143532	0.315299	0.68619	0.883653	1.63597
HNRNPL	0.0591469	0.105283	0.610182	0.777405	1.69273			HNRNPU	0.776973	0.0297202	0.421321	1.35156	1.57275
HNRNPA1	0	0.0740546	0.897025	1.03792	1.57842			FUS	0.671842	0.236699	0.561535	1.07741	1.54491
HNRNPUL1	0.586788	0.0631933	0.0956827	1.40234	1.56439			DDX52	0.819057	0.212633	0.2902	1.43758	1.47253
CSTF2T	0.868168	0.0892917	0.202116	1.18953	1.54634			HNRNPA1	0.55927	0.128357	0.90981	1.31808	1.44592
FUS	0.644822	0.127891	0.33413	1.38242	1.47987			SAFB	0.217284	1.15196	0.151489	0.548668	1.44229
SLTM	0.785712	0.614459	0.277593	0.749449	1.43484			KHSRP	0.111847	0.146318	0.643883	1.77001	1.4246
AGGF1	0.264319	0.418442	1.18382	0.698178	1.41821			HNRNPUL1	0.521482	0.059842	0.605955	1.75574	1.41093
XRCC6	0.167176	0.117025	0.826887	1.8224	1.32509			CSTF2T	1.08393	0.153206	0.414717	1.51836	1.39482
DROSHA	0.913225	0.247457	0.388559	1.57891	1.31707			LSM11	0.589063	0.463524	1.51704	0.874259	1.26635
FAM120A	0.979006	0.103561	1.40037	1.4926	1.1728			HNRNPC	0.327031	0.075056	2.39403	1.08729	1.21417
HNRNPK	0.606325	0.446352	0.726118	1.84014	1.12771			GTF2F1	1.47479	0.252121	0.590224	1.76445	1.13919
KHSRP	0.159779	0.102526	1.24896	2.46932	1.05538			RBFOX2	0.549161	0.413876	0.665711	2.08629	1.08692
DDX52	0.615512	0.915585	1.41349	0.83872	1.05228			DHX30	1.13893	1.21663	0.350318	0.955825	1.0453
RBFOX2	0.694045	0.286851	0.619103	2.40525	1.04731			SMNDC1	0.825122	1.34853	0.187719	1.10537	1.02145
SRSF7	0.858524	1.21561	0.661782	0.957156	1.01286			HNRNPK	0.668556	0.758271	1.03701	1.71435	0.921723
HLTF	0.151141	2.18047	0.397148	0.0592107	1.0086			SUPV3L1	0.494739	1.70319	1.03478	0.49971	0.892384
GTF2F1	2.07699	0.282994	0.652561	1.92251	0.964374			DROSHA	2.10339	0.741469	0.319492	1.67092	0.872864
SSB	1.76625	1.23639	0.832023	0.641803	0.915026			DGCR8	1.65977	0.857091	0.694307	1.59262	0.823297
DGCR8	1.73751	0.495763	0.306932	2.51172	0.83067			FASTKD2	1.87528	0.453927	1.001	1.93851	0.792779
XRN2	2.03969	0.392645	0.31227	2.977	0.695649			XRCC6	1.1892	1.19407	1.07783	1.1511	0.790083
FASTKD2	1.39505	1.79684	0.262865	1.37882	0.638884			FTO	3.33366	1.32154	0.269983	0.748256	0.689379
DDX6	0.403815	0.471123	5.07898	0.366836	0.610866			XRN2	2.3613	0.60631	0.218291	2.70127	0.555342
TROVE2	0.3611	2.40135	1.14819	0.688869	0.533155			TIA1	0.544378	0.313751	4.96381	0.776891	0.495925
U2AF2	0.436515	2.35241	0.430944	1.33221	0.517479			SSB	2.38208	1.96814	0.332153	0.962404	0.429667
SMNDC1	2.85079	2.07873	0	0.906407	0.479987			UTP18	3.72356	1.04881	0.236003	1.70953	0.427405
DHX30	1.70909	1.93261	2.78687	0.0716577	0.347354			HLTF	0.0997149	3.46712	0.347602	0	0.395693
U2AF1	0.895586	2.5014	0.936577	1.15202	0.320138			TROVE2	0.718251	2.54009	1.5478	0.197855	0.388663
LSM11	0.259458	2.01515	3.89366	0.22223	0.249628			FAM120A	0.261828	0.095099	7.10081	0.270524	0.289429
UTP18	0.615512	3.01604	0.869843	1.00646	0.191324			DDX6	0.694558	0.839274	5.45254	0.284122	0.243045
FTO	2.84417	2.46665	1.68956	0.0823131	0.17212			U2AF1	0.605473	3.09258	0.706423	0.49923	0.229568
SUPV3L1	2.25688	3.1132	0.187613	0.723602	0.123798			U2AF2	0.468598	3.19007	0.45032	0.61615	0.22768
PCBP1	1.964	1.58672	4.23633	0.160976	0.117047			WDR43	1.02906	2.42081	1.4349	0.95278	0.15468
NCBP2	7.91095	1.57152	0.0134291	0.207179	0.115197			PCBP1	1.39215	1.8173	3.46516	0.206785	0.146575
TIA1	0.177139	0.330663	7.77422	0.396929	0.107063			SRSF7	0.479971	3.49197	0.691572	0.226237	0.144291
WDR43	1.06206	3.90312	0.312689	0.14472	0.096287			NCBP2	6.35726	1.45904	0.311033	0.657133	0.0938809
EFTUD2	1.80406	2.24662	0.165717	2.46221	0.0880405			EFTUD2	0.947419	2.86566	0.180743	1.43779	0.0875707
RBM15	1.69144	2.99084	1.76858	0.314414	0.0349494			RBM15	1.39971	3.15461	0.957657	0.277013	0.0681759
