## Supplemental Table S2 for "LINE-associated cryptic splicing induces dsRNA-mediated interferon response and tumor immunity"

### Sheet: Top50_cryptic_exon
Table S2. Related to Figure 2. PSI of top 50 representative cryptic exons across cell lines
						Control PSI								KD PSI
Gene	coord	Strand	HMLE_rep1	HMLE_rep2	HMLE_rep3	LM2_Ctrl	BM2_Ctrl	HeLa_rep1	HeLa_rep2		HMLE_rep1	HMLE_rep2	HMLE_rep3	LM2_KD	BM2_KD	HeLa_rep1	HeLa_rep2
DIP2A	chr21:47914042-47914146	+	0.02	0.09	0.02	0.05	0.03	0.07	0.17		0.7	0.81	0.51	0.81	0.93	0.82	1
CCDC126	chr7:23661685-23661842	+	0.02	0.03	0.03	0.09	0	0.11	0		0.56	0.83	0.63	0.89	0.81	1	0.53
TYW3	chr1:75205841-75212548	+	0.02	0.02	0.02	0.13	0.05	0.01	0		0.74	0.76	0.61	0.88	0.91	0.71	0.56
TTC37	chr5:94823357-94823398	-	0.02	0	0	0.01	0	0.02	0		0.73	0.74	0.51	0.53	0.78	0.79	0.86
TXNRD3	chr3:126336341-126336472	-	0.01	0.02	0.04	0.08	0	0.01	0.03		0.75	0.91	0.37	0.52	1	0.63	0.75
CABIN1	chr22:24464413-24464624	+	0	0.01	0	0	0	0	0		0.75	0.63	0.56	0.59	0.33	0.93	0.77
SUPT20H	chr13:37628275-37628433	-	0.05	0.09	0.05	0.15	0.19	0.13	0.13		0.61	0.72	0.49	0.76	0.85	0.93	0.89
RYK	chr3:133919196-133919280	-	0.06	0.05	0.06	0.09	0.03	0.02	0		0.68	0.84	0.6	0.72	0.79	0.54	0.4
RYK	chr3:133914027-133921573	-	0.04	0.03	0.03	0.04	0.01	0.01	0		0.61	0.79	0.5	0.61	0.76	0.47	0.41
BMS1P20	chr22:22658782-22659053	+	0.02	0.02	0.03	0.05	0	0.04	0.01		0.57	0.62	0.63	0.45	0.71	0.57	0.47
RNF20	chr9:104322205-104322347	+	0.01	0	0	0	0.02	0.01	0		0.32	0.35	0.21	0.44	0.74	0.83	0.78
MTMR3	chr22:30399887-30400010	+	0	0.02	0	0.07	0.01	0.01	0		0.56	0.81	0.34	0.52	0.65	0.41	0.42
TRAPPC10	chr21:45458057-45462454	+	0.01	0.02	0.01	0.04	0	0	0.02		0.55	0.53	0.47	0.64	0.33	0.54	0.53
R3HCC1L	chr10:99989823-99989984	+	0.06	0.02	0.05	0.02	0	0.01	0.04		0.7	0.63	0.46	0.27	0.3	0.67	0.54
MED15	chr22:20922919-20929399	+	0.04	0.05	0.06	0.16	0.07	0.05	0.07		0.33	0.59	0.35	0.71	0.71	0.46	0.58
MTX2	chr2:177173115-177173261	+	0	0	0.01	0	0	0	0.01		0.43	0.42	0.25	0.47	0.55	0.61	0.49
SELENOO	chr22:50651055-50651113	-	0.01	0.03	0.02	0.09	0.06	0	0.01		0.38	0.52	0.33	0.68	0.61	0.4	0.32
ANKRD42	chr11:82936268-82936821	+	0.03	0.04	0.02	0	0.09	0	0		0.39	0.33	0.31	0.41	0.47	0.4	0.74
INPP4B	chr4:142991008-142991168	-	0.02	0.03	0.01	0	0.01	0	0		0.46	0.46	0.25	0.24	0.24	1	0.27
SELENOO_3	chr22:50649341-50654145	-	0.03	0.02	0.05	0.09	0.03	0.01	0.02		0.38	0.49	0.38	0.64	0.52	0.33	0.24
CRYL1	chr13:21000826-21001444	-	0.02	0.01	0.02	0	0	0.01	0.03		0.27	0.3	0.23	0.37	0.65	0.46	0.53
CHM	chrX:85241580-85241640	-	0	0	0	0.01	0	0	0		0.38	0.43	0.24	0.31	0.35	0.5	0.44
ADIPOR2	chr12:1845245-1845406	+	0.02	0.04	0.01	0.02	0	0.03	0.05		0.46	0.51	0.44	0.35	0.2	0.43	0.41
VOPP1	chr7:55560442-55560667	-	0.03	0.02	0.04	0.01	0.04	0.07	0.03		0.38	0.37	0.36	0.24	0.38	0.52	0.56
PHF12_latest	chr17:27271521-27271660	-	0.03	0.03	0.05	0.06	0.07	0.07	0.09		0.37	0.39	0.28	0.34	0.41	0.5	0.67
CSPP1	chr8:68074873-68074997	+	0.01	0	0.02	0	0	0	0		0.42	0.52	0.39	0.44	0.3	0.26	0.2
HSF2_1	chr6:122734795-122737365	+	0.06	0.06	0.09	0.21	0.18	0.06	0.02		0.24	0.55	0.38	0.66	0.88	0.23	0.19
PHF12	chr17:27266098-27266595	-	0.04	0.03	0.07	0.01	0.02	0.05	0.14		0.31	0.4	0.31	0.2	0.25	0.58	0.76
NEK11	chr3:130766337-130768538	+	0.01	0.02	0.03	0.2	0.14	0	0.02		0.36	0.4	0.43	0.4	0.7	0.29	0.27
PVT1	chr8:128954665-128955213	+	0.04	0.06	0.02	0.17	0.06	0.04	0.02		0.33	0.52	0.16	0.64	0.47	0.25	0.43
AUH_2	chr9:94098467-94105515	-	0.06	0.04	0.09	0.04	0.03	0.02	0.01		0.4	0.43	0.33	0.19	0.27	0.27	0.48
MTMR3_2	chr22:30399406-30399566	+	0	0.02	0	0	0	0	0		0.32	0.55	0.2	0.22	0.36	0.24	0.19
LRRC28	chr15:99819827-99819950	+	0.01	0.01	0.05	0	0	0	0		0.27	0.38	0.31	0.3	0.27	0.42	0.11
RBM34	chr1:235301490-235311718	-	0	0	0	0.06	0.01	0	0		0.17	0.32	0.23	0.6	0.52	0.11	0.05
GNAQ_latest	chr9:80581147-80582893	-	0.03	0.02	0.02	0.02	0.03	0.07	0.06		0.2	0.31	0.16	0.12	0.05	0.62	0.63
AUH_1	chr9:94106268-94106393	-	0.01	0.01	0.03	0.09	0.03	0.02	0		0.26	0.3	0.21	0.3	0.41	0.09	0.36
BMS1P20_2	chr22:22664767-22668245	+	0.05	0.05	0.08	0.03	0.14	0.02	0.01		0.33	0.45	0.3	0.18	0.3	0.29	0.23
KLHDC4	chr16:87780070-87780880	-	0.02	0.01	0.04	0.07	0.04	0.17	0.04		0.17	0.29	0.21	0.43	0.48	0.28	0.2
MBOAT2	chr2:9142455-9142670	-	0.09	0.03	0.06	0.08	0	0.46	0.37		0.27	0.16	0.22	0.36	0.27	0.68	0.77
WDFY2	chr13:52225035-52225196	+	0.04	0.04	0.03	0.03	0	0	0		0.31	0.37	0.29	0.24	0.05	0.35	0.1
FBXW8	chr12:117404545-117406572	+	0.06	0.03	0.07	0.04	0.02	0.04	0.04		0.26	0.3	0.27	0.22	0.15	0.33	0.28
ANKFY1	chr17:4080598-4082151	-	0	0.02	0.01	0	0	0	0		0.18	0.23	0.21	0.27	0.4	0.11	0.04
PUM1	chr1:31461156-31461227	-	0.03	0.03	0.02	0.03	0	0.02	0.01		0.3	0.3	0.18	0.13	0.19	0.15	0.24
ERICH1	chr8:657734-659511	-	0.01	0.01	0.01	0.02	0.03	0.01	0.01		0.15	0.16	0.13	0.35	0.25	0.17	0.22
MAD1L1_1	chr7:2260205-2260429	-	0	0	0.01	0	0	0	0		0.15	0.28	0.21	0.09	0.15	0.33	0.11
TPCN1	chr12:113664770-113673220	+	0.03	0.04	0.03	0.04	0.02	0	0		0.27	0.4	0.16	0.24	0.18	0.1	0.1
RPRD1B	chr20:36698627-36718127	+	0.05	0.03	0.05	0.01	0	0	0.01		0.34	0.38	0.27	0.09	0.07	0.11	0.13
QDPR	chr4:17500339-17500942	-	0.03	0.02	0.02	0.01	0	0	0.02		0.19	0.21	0.13	0.14	0.17	0.11	0.16
SPAG9	chr17:49145293-49145373	-	0.04	0.03	0.03	0	0.02	0.01	0.01		0.21	0.28	0.22	0.11	0.09	0.07	0.1
RNASET2	chr6:167344607-167347578	-	0.02	0.02	0.04	0.02	0	0.01	0		0.2	0.25	0.22	0.07	0.09	0.06	0.02
