## Supplemental Table S3 for "LINE-associated cryptic splicing induces dsRNA-mediated interferon response and tumor immunity"

### Sheet: Sheet1
Table S3: Primers for cryptic exons, ISGs, minigene splicing events, DNA sequencing and siRNAs
Primars to detect cryptic splicing products
Gene	Forward (5'->3')	Reverse (5'->3')	Cryptic primer (5'->3')
ADIPOR2	CTCCCAAGAAGTCCGAGACAC	GCTCGTTCATGGGATACCCAAG
MED15	CAGTACAGACAGCTCAGGCT	ACCGGGCTCTTATGTGCATC	CTTCTTGCAGAGGCTACACGT
TRAPPC10	AGCTCTGCTCACGTTTCCCT	TTCTGCCACTTGGTGAGGTCAT	ACTGGAGACATGGGAACACGA
GNAQ	GCACTTTGGAAGAATGACTCTG	GAAGATGTTCTGATACACCAG	CATGGTGACTCAAGGAAGC
VOPP1	AGGCTGTGGTACTTCTGGTTC	CCTGGTGTAGGACACATTGAAG	GATCGGCCATGGCTTTCAG
TMEM45A	ACACCCAAAGATCATGGGGA	GGAACCAAGATAGCAGGTTC	GCATTGTTAGCTACTGAGTGG
PUM1	GATTATTCAGGCACGCAGGT	CAGCAAGCGCATTAGGTCT
INPP4B	AGCGCTGGATTGCATGAGA	CTTGAGAGATGAGCACCAGTTAC
ACYP1	ATGGCAGAAGGAAACACCCTG	CAGCCTACCAATCCCAGCT
NUDT19	TTGACACGGCCTTCTTCCTG	TGGAGATGACCACTGGTAGCC	CTTGCTGCTTAATCTCTCTGGGC
RBM34	AGCAGAGGGAACGCTATCCA	TCAATGCTTGCGTGGCAG	ACCAGTCATAACATGACTCCCTGG
Primers for gene expression
CXCL10	TGCCATTCTGATTTGCTGCC	TGATGGCCTTCGATTCTGGA
IFI6	TGCTTCTCTTCTCTCCTCCA	TCCTTACCCGCATTCTCAC
MX1	CGACACGAGTTCCACAAATG	GCAGCTCTCTACCACGATAC
IFIT2	CGAACAGCTGAGAATTGCAC	CTCCATCAAGTTCCAGGTGA
DDX58	GCTGTGTGCTTCTCTTGATG	TCCGTGATTCCACTTTCCTG
IFIH1	TCCGTTATGGTCTCGTCAC	CGATAACTCCTGAACCACTG
OAS3	GACCATCAACTACAACGCCA	AGCCGGATCCAGGATGATAG
IFIT1	ATCCACAAGACAGAATAGCCAG	CCAGACTATCCTTGACCTGATG
TLR3	GGAAGAAAGGGACTTTGAGG	TTGAACTGCATGATGTACCTTG
hnRNPM	GAGCCATATGCCAATCCAAC	AGCGTCCATTAAGAGCTCCA
TBP	GGAGAGTTCTGGGATTGTAC	CTTATCCTCATGATTACCGCAG
MALAT1	AGTACAGCACAGTGCAGCTT	CCCACCAATCCCAACCGTAA
Primers for minigene splicing analysis
ADIPOR2 minigene	GATCGATCCGCTTCCTGCCCC (Forward)	CCAGCGGATAGAATGGCGCCG (Reverse)
MED15 minigene	GACCCACAAGTGGCACAACT (Forward.1)	CCAGCGGATAGAATGGCGCCG (Reverse)	CAGTACAGACAGCTCAGGCT (Forward.2)
DNA sequencing primers
TRAPPC10 Seq 1	cgcagacagagctgataggga	tgcacgttgtagcactgagc
TRAPPC10 Seq 2	ggtctgttttcagccatttgct	agaatgcgccactacactacag
siRNAs	Catalog number from Sigma-Aldrich
si-hnRNPM	siRNA ID: s9261Silencer® Select Pre-designed siRNA HNRNPM
si-DDX58	SASI_Hs01_00047980
si-IFIH1	SASI_Hs01_00171929
si-TLR3	SASI_Hs01_00231803
si-Ctrl	MISSION® siRNA Universal Negative Control (SIC001-5X1NMOL)
