## Supplemental Table S4 for "LINE-associated cryptic splicing induces dsRNA-mediated interferon response and tumor immunity"

### Sheet: Sheet1
Table S4_Probes for RNA FISH
TRAPPC10-constitutive Exons_Q670
Probe #	Probe (5'-> 3')
1	tgatctccagcacaggtg
2	ggttctcttggaagctgc
3	gcagagctttgtttcctt
4	ccacttggtgaggtcatc
5	ccagtccacagagctatg
6	acacacctgtcactctgt
7	agagtccttcaaggggtc
8	tggtcaggaaggcattcc
9	cgaactgctgcagcatct
10	cttcactggctggcagaa
11	ggaggatcaatccgttcc
12	ccgcttctccatatctat
13	ggtgcactggcgagagaa
14	cctctgcaggaagagcag
15	tcacagcagccttctatc
16	tgttggctgtttctggtc
17	cctcccaatgcttgtata
18	tttgtggagcctttttcc
19	ccttgtgtgtgtgatggg
20	tgcttttgacattcggcc
21	gtcactggctaagaggct
22	gtcaagtatctcctggca
23	acaggcatctggctgtac
24	tgaccacaatctgctcca
25	agggaaaggtgcggtctc
26	gcagataatcccagtcgt
27	ccttctcaggagcatgtg
28	gctgcctgagtgtatacg
29	agaaggctatcagccagc
30	tctctgaggaatgcctgc
31	ggctgtctccattcttta
32	tggcttcggcattgctaa
33	cggcctcagaagactgtt
34	tgatgctcgtgaccttgt
35	tagatggaccacgggcag
36	ggtcagtgcgatgactgt
37	tcctgaagggtacgctga
38	aggacaggaggctgtgtg
39	cagagaagggggaggctc
40	cagctgttcctcagaagc
41	gggggaaagatctcagcc
42	aaacctccagggagcaga
43	cctccaagaggtctgaga
44	gcatcacttccatgtgga
45	tgaacagcctgacgtcgg
46	gctgtcgttttctatcca
47	catcttggctggggatga
48	cactgacttccaggacgt
TRAPPC10-Cryptic Exon_Q570
Probe #	Probe (5'-> 3')
1	ggccaaggaatgaaggga
2	caacagcaagtcccgcac
3	agaccagggcgcaaacac
4	cacggtgagcacagcacg
5	gaacacgaccacgctcgg
6	gctcacaagactggagac
7	cgtggggcacagtgagac
8	gcttagactaagcctggc
9	gggaacacaggggtcatg
10	ccaaggacaatggagcca
11	gtggggtcacaaacaagc
12	aaggacatggtcctagcc
13	aggcacggcaacagggag
14	cactcgttccacggagag
15	agtgaaagctgtggcggc
16	aggttctttctggattca
17	caggaagaagtgccgcac
18	tgtactttctatgctgct
19	ggtctaggctacaatgtc
20	acaactacctctgtgcct
21	gacagtgtccttctcagg
22	aagagctggcacagcagg
23	caaccaggtgttatgggg
24	ctcctggaggagtgatca
25	ccagggaggaaccggaca
26	tcgcaaggggacaacagc
27	ccccagagttagattact
28	aaatcgcctcacagtggc
29	atcaccactgggtgaggg
30	gactctggctcaggaaag
31	ggtcagcacccttagtaa
32	ctgacggagatgggtgga
33	tccccagaataggggacg
34	agcagaaggcccttgcag
35	actgactaaccactgcct
36	caccatggcagcaagcac
37	ggtggagaggcagcaacg
38	atcagctctgtctgcgta
39	atgtctaaggcacatccc
40	ggacgcatcagtatcagt
41	agagccctccaagttata
42	gttctgcatatgggaact
43	gctcttgagtatgtctca
44	aaaaggaaaggcagccct
45	cacagaagcagacttgca
MED15-constitutive Exons_Q670
Probe #	Probe (5'-> 3')
1	ggcatcctcgatttgact
2	tttactgtgtgccacacc
3	ctctccatatccttgctg
4	aaaggtattcgtcccggg
5	gataatgagcctggccac
6	gctctggagtgcattcat
7	cgaggaggcatgccaatt
8	ctgccctgagagagacat
9	gttgccgtagacacgaca
10	catcggtggctgctgaat
11	tgtgatgcatctgctgca
12	tgagcaactggaggctgc
13	gtggcgggagttgtgatg
14	aaaggctgggtctgcgac
15	ttgtccagggagagcttg
16	tttcagtggtggttgggt
17	tgatcatctggactccgg
18	ctcttatgtgcatcccac
19	ttgacgggatggcggaca
20	ctgcccaaagggatggag
21	cgaggacagcatggggag
22	ccagagctgacgttggag
23	tgggcaggaagctactgg
24	tgaagttctgtggggtcc
25	aaaggtccaggtgagggg
26	tgacagagctggggttca
27	cagcttgtccaggtactg
28	gggctcgatgtacttcga
29	cttgttgatcatgcggcg
30	tgtccagaaggctcttca
31	ttcgaggggtctgtcaga
32	tgcaaggtcttcagggga
33	cagggcgatctcacactt
34	accgccatgtcattcttg
35	gtactgctgtttggtcgg
36	caggtgagcggatgttgg
37	gcggtacagggaatggtt
38	cggtcatggctggaacga
39	tcatcatcctcaagcctg
40	cacactggggatgctctg
41	caggaacttggggtccag
42	agtgagaagggtccaggt
43	acagtgccattgttgctg
44	catccagcttgcagatca
45	acacttgggaggtccttg
46	gctttgggcaggatagtc
47	caccgactggaggaaggg
48	gttgagcaaggcggtgac
MED15-Cryptic Retained Intron_Q570
Probe #	Probe (5'-> 3')
1	tgcgcaggtgaacatgca
2	ccagaaccctcactgtag
3	atgttcccagagtcactc
4	ctggtcagctctgtactc
5	tgtctagaaagctgccct
6	agcaatgtgggagtggca
7	gtgtttccaccatcatgt
8	ccccaagcgtgagatgaa
9	agcaggcaccatgaagga
10	acgaggcctgaggacatg
11	agcagttctcactttcct
12	tgctccatggctattcac
13	ctgcttctggacggtgat
14	gccacatctggactgaga
15	aaccagcagaatgcgggt
16	ggtcactgtgccaattca
17	gatcagagtaccgtagcc
18	aaccccaggatagcatga
19	catcccctattgatgtgg
20	atcagatctgaaggccct
21	gagctccaatctgcatct
22	cggctctaagatgggctt
23	ggtgtgcacagcacaagg
24	tgacattgcccttctcag
25	agaagtctgctgtgtcct
26	cctactgcagtcactgtg
27	caaaaaacctctccccca
28	ggggggagacacgaagga
29	gcagccagagcaacagat
30	aacagagctccagcagga
31	aggacagctgagcactgt
32	cattcccctcatcaatgg
33	tgcgagtcaggaactcca
34	ccaaatcatcctcctctc
35	ctcagttaagcctgctca
36	ctcaactcccactgaacc
37	ctgtctgggcattgggaa
38	aggaaagcttgggcagct
39	tgcgcaggtgaacatgca
40	ccagaaccctcactgtag
41	atgttcccagagtcactc
42	ctggtcagctctgtactc
43	tgtctagaaagctgccct
44	agcaatgtgggagtggca
45	gtgtttccaccatcatgt
46	ccccaagcgtgagatgaa
47	agcaggcaccatgaagga
48	acgaggcctgaggacatg
